# Viruses contribute to microbial diversification in the rumen ecosystem and are associated with certain animal production traits

**DOI:** 10.1101/2023.11.03.565476

**Authors:** Ming Yan, Zhongtang Yu

**Author notes:** Correspondence note: Zhongtang Yu, Department of Animal Sciences, The Ohio State University, Columbus, OH 43210, USA.

## Abstract

**Background:** The rumen microbiome enables ruminants to digest otherwise indigestible feedstuffs, thereby facilitating the production of high-quality protein, albeit with suboptimal efficiency and producing methane. Despite extensive research delineating associations between the rumen microbiome and ruminant production traits, the functional roles of the pervasive and diverse rumen virome remain to be determined.

**Results:** Leveraging a recent comprehensive rumen virome database, this study analyzes virus-microbe linkages, at both species and strain levels, across 551 rumen metagenomes, elucidating patterns of microbial and viral diversity, co-occurrence, and virus-microbe interactions. Additionally, this study assesses the potential role of rumen viruses in microbial diversification by analyzing prophages found in rumen metagenome-assembled genomes. Employing CRISPR-Cas spacer-based matching and virus-microbe co-occurrence network analysis, this study suggests that rumen viruses may regulate rumen microbes at both strain and community levels via both antagonistic and mutualistic interactions. Moreover, this study establishes that the rumen virome demonstrates responsiveness to dietary shifts and associations with key animal production traits, including feed efficiency, lactation performance, weight gain, and methane emissions.

**Conclusions:** These findings furnish a substantive framework for subsequent investigations to decode the functional roles of the rumen virome in shaping the rumen microbiome and influencing overall animal production performance.
