## Supplementary Table. 1 for "Viruses contribute to microbial diversification in the rumen ecosystem and are associated with certain animal production traits"

### Sheet: metadata_animal_performance
Supllementary Table 1. The metadata of the 311 rumen metagenomes used for rumen virome ecology analysis.
animal	id	Animal trait	Dietary treatment	BioProject	References	breed
Sheep	SRR1206671	Methane emission	High	PRJNA202380	Shi et al., 2014			Notes: Dietary treatment: High, medium and low, high, medium, and low percentage of concentrate, respectively; HLS and LLS: NFC: Protein: Basal: Breed: KC: AN: CH:
Sheep	SRR1222429	Methane emission	Low	PRJNA202380	Shi et al., 2014
Sheep	SRR1222431	Methane emission	High	PRJNA202380	Shi et al., 2014
Sheep	SRR1267595	Methane emission	Low	PRJNA202380	Shi et al., 2014
Sheep	SRR873595	Methane emission	Low	PRJNA202380	Shi et al., 2014
Sheep	SRR873596	Methane emission	Low	PRJNA202380	Shi et al., 2014
Sheep	SRR873597	Methane emission	Low	PRJNA202380	Shi et al., 2014
Sheep	SRR873598	Methane emission	Low	PRJNA202380	Shi et al., 2014
Sheep	SRR873599	Methane emission	Low	PRJNA202380	Shi et al., 2014
Sheep	SRR873600	Methane emission	Low	PRJNA202380	Shi et al., 2014
Sheep	SRR873601	Methane emission	Low	PRJNA202380	Shi et al., 2014
Sheep	SRR873602	Methane emission	Low	PRJNA202380	Shi et al., 2014
Sheep	SRR873603	Methane emission	High	PRJNA202380	Shi et al., 2014
Sheep	SRR873604	Methane emission	High	PRJNA202380	Shi et al., 2014
Sheep	SRR873605	Methane emission	High	PRJNA202380	Shi et al., 2014
Sheep	SRR873606	Methane emission	High	PRJNA202380	Shi et al., 2014
Sheep	SRR873607	Methane emission	High	PRJNA202380	Shi et al., 2014
Sheep	SRR873608	Methane emission	High	PRJNA202380	Shi et al., 2014
Sheep	SRR873609	Methane emission	High	PRJNA202380	Shi et al., 2014
Sheep	SRR873610	Methane emission	High	PRJNA202380	Shi et al., 2014
Beef	SRR11585054	Average daily gain	High	PRJNA627251	Anderson et al., 2021
Beef	SRR11585055	Average daily gain	High	PRJNA627251	Anderson et al., 2021
Beef	SRR11585056	Average daily gain	High	PRJNA627251	Anderson et al., 2021
Beef	SRR11585057	Average daily gain	High	PRJNA627251	Anderson et al., 2021
Beef	SRR11585058	Average daily gain	Low	PRJNA627251	Anderson et al., 2021
Beef	SRR11585059	Average daily gain	High	PRJNA627251	Anderson et al., 2021
Beef	SRR11585060	Average daily gain	Low	PRJNA627251	Anderson et al., 2021
Beef	SRR11585061	Average daily gain	Low	PRJNA627251	Anderson et al., 2021
Beef	SRR11585062	Average daily gain	Low	PRJNA627251	Anderson et al., 2021
Beef	SRR11585063	Average daily gain	Low	PRJNA627251	Anderson et al., 2021
Beef	SRR11585064	Average daily gain	Low	PRJNA627251	Anderson et al., 2021
Beef	SRR11585065	Average daily gain	Low	PRJNA627251	Anderson et al., 2021
Beef	SRR11585066	Average daily gain	High	PRJNA627251	Anderson et al., 2021
Beef	SRR11585067	Average daily gain	High	PRJNA627251	Anderson et al., 2021
Beef	SRR11585068	Average daily gain	Low	PRJNA627251	Anderson et al., 2021
Beef	SRR11585069	Average daily gain	High	PRJNA627251	Anderson et al., 2021
Dairy	SRR10765526	Feed efficiency (milk)	Low	PRJNA597489	Xue et al., 2022
Dairy	SRR10765513	Feed efficiency (milk)	Low	PRJNA597489	Xue et al., 2022
Dairy	SRR10765520	Feed efficiency (milk)	Low	PRJNA597489	Xue et al., 2022
Dairy	SRR10765510	Feed efficiency (milk)	Low	PRJNA597489	Xue et al., 2022
Dairy	SRR10765511	Feed efficiency (milk)	Low	PRJNA597489	Xue et al., 2022
Dairy	SRR10765519	Feed efficiency (milk)	Low	PRJNA597489	Xue et al., 2022
Dairy	SRR10765506	Feed efficiency (milk)	Low	PRJNA597489	Xue et al., 2022
Dairy	SRR10765501	Feed efficiency (milk)	Low	PRJNA597489	Xue et al., 2022
Dairy	SRR10765515	Feed efficiency (milk)	Low	PRJNA597489	Xue et al., 2022
Dairy	SRR10765527	Feed efficiency (milk)	High	PRJNA597489	Xue et al., 2022
Dairy	SRR10765531	Feed efficiency (milk)	High	PRJNA597489	Xue et al., 2022
Dairy	SRR10765532	Feed efficiency (milk)	High	PRJNA597489	Xue et al., 2022
Dairy	SRR10765500	Feed efficiency (milk)	High	PRJNA597489	Xue et al., 2022
Dairy	SRR10765528	Feed efficiency (milk)	High	PRJNA597489	Xue et al., 2022
Dairy	SRR10765530	Feed efficiency (milk)	High	PRJNA597489	Xue et al., 2022
Dairy	SRR10765505	Feed efficiency (milk)	High	PRJNA597489	Xue et al., 2022
Dairy	SRR10765529	Feed efficiency (milk)	High	PRJNA597489	Xue et al., 2022
Dairy	SRR10765504	Feed efficiency (milk)	High	PRJNA597489	Xue et al., 2022
Beef	SRR8397906	Feed efficiency (meat)	Low	PRJNA448333	Li et al., 2019	KC
Beef	SRR8404214	Feed efficiency (meat)	Low	PRJNA448333	Li et al., 2019	KC
Beef	SRR8397905	Feed efficiency (meat)	Low	PRJNA448333	Li et al., 2019	KC
Beef	SRR8397904	Feed efficiency (meat)	Low	PRJNA448333	Li et al., 2019	KC
Beef	SRR8397903	Feed efficiency (meat)	Low	PRJNA448333	Li et al., 2019	KC
Beef	SRR8397910	Feed efficiency (meat)	High	PRJNA448333	Li et al., 2019	KC
Beef	SRR8397909	Feed efficiency (meat)	High	PRJNA448333	Li et al., 2019	KC
Beef	SRR8397908	Feed efficiency (meat)	High	PRJNA448333	Li et al., 2019	KC
Beef	SRR8397907	Feed efficiency (meat)	High	PRJNA448333	Li et al., 2019	KC
Beef	SRR8397902	Feed efficiency (meat)	High	PRJNA448333	Li et al., 2019	KC
Beef	SRR8397901	Feed efficiency (meat)	High	PRJNA448333	Li et al., 2019	KC
Beef	SRR8397884	Feed efficiency (meat)	Low	PRJNA448333	Li et al., 2019	KC
Beef	SRR8397883	Feed efficiency (meat)	Low	PRJNA448333	Li et al., 2019	KC
Beef	SRR8397886	Feed efficiency (meat)	Low	PRJNA448333	Li et al., 2019	KC
Beef	SRR8397885	Feed efficiency (meat)	High	PRJNA448333	Li et al., 2019	KC
Beef	SRR8397888	Feed efficiency (meat)	High	PRJNA448333	Li et al., 2019	KC
Beef	SRR8397887	Feed efficiency (meat)	Low	PRJNA448333	Li et al., 2019	AN
Beef	SRR8397890	Feed efficiency (meat)	Low	PRJNA448333	Li et al., 2019	AN
Beef	SRR8397889	Feed efficiency (meat)	High	PRJNA448333	Li et al., 2019	AN
Beef	SRR8397882	Feed efficiency (meat)	High	PRJNA448333	Li et al., 2019	AN
Beef	SRR8397881	Feed efficiency (meat)	High	PRJNA448333	Li et al., 2019	AN
Beef	SRR8397917	Feed efficiency (meat)	Low	PRJNA448333	Li et al., 2019	AN
Beef	SRR8397918	Feed efficiency (meat)	High	PRJNA448333	Li et al., 2019	AN
Beef	SRR8397919	Feed efficiency (meat)	Low	PRJNA448333	Li et al., 2019	AN
Beef	SRR8397920	Feed efficiency (meat)	High	PRJNA448333	Li et al., 2019	AN
Beef	SRR8397913	Feed efficiency (meat)	High	PRJNA448333	Li et al., 2019	AN
Beef	SRR8397914	Feed efficiency (meat)	High	PRJNA448333	Li et al., 2019	AN
Beef	SRR8397915	Feed efficiency (meat)	Low	PRJNA448333	Li et al., 2019	AN
Beef	SRR8397916	Feed efficiency (meat)	Low	PRJNA448333	Li et al., 2019	AN
Beef	SRR8397911	Feed efficiency (meat)	High	PRJNA448333	Li et al., 2019	AN
Beef	SRR8397912	Feed efficiency (meat)	Low	PRJNA448333	Li et al., 2019	AN
Beef	SRR8397894	Feed efficiency (meat)	Low	PRJNA448333	Li et al., 2019	AN
Beef	SRR8397893	Feed efficiency (meat)	High	PRJNA448333	Li et al., 2019	CH
Beef	SRR8397892	Feed efficiency (meat)	Low	PRJNA448333	Li et al., 2019	CH
Beef	SRR8397891	Feed efficiency (meat)	High	PRJNA448333	Li et al., 2019	CH
Beef	SRR8397898	Feed efficiency (meat)	Low	PRJNA448333	Li et al., 2019	CH
Beef	SRR8397897	Feed efficiency (meat)	Low	PRJNA448333	Li et al., 2019	CH
Beef	SRR8397896	Feed efficiency (meat)	High	PRJNA448333	Li et al., 2019	CH
Beef	SRR8397895	Feed efficiency (meat)	Low	PRJNA448333	Li et al., 2019	CH
Beef	SRR8397900	Feed efficiency (meat)	High	PRJNA448333	Li et al., 2019	CH
Beef	SRR8397899	Feed efficiency (meat)	Low	PRJNA448333	Li et al., 2019	CH
Beef	SRR8397926	Feed efficiency (meat)	High	PRJNA448333	Li et al., 2019	CH
Beef	SRR8397927	Feed efficiency (meat)	Low	PRJNA448333	Li et al., 2019	CH
Beef	SRR8397924	Feed efficiency (meat)	High	PRJNA448333	Li et al., 2019	CH
Beef	SRR8397925	Feed efficiency (meat)	High	PRJNA448333	Li et al., 2019	CH
Beef	SRR8397922	Feed efficiency (meat)	High	PRJNA448333	Li et al., 2019	CH
Beef	SRR8397923	Feed efficiency (meat)	Low	PRJNA448333	Li et al., 2019	CH
Beef	SRR8397921	Feed efficiency (meat)	Low	PRJNA448333	Li et al., 2019	CH
Beef	FH88510	Dietary composition	HLS	PRJEB23561	Li et al., 2020
Beef	FH88525	Dietary composition	HLS	PRJEB23561	Li et al., 2020
Beef	FH88540	Dietary composition	HLS	PRJEB23561	Li et al., 2020
Beef	FH88546	Dietary composition	HLS	PRJEB23561	Li et al., 2020
Beef	FH88550	Dietary composition	HLS	PRJEB23561	Li et al., 2020
Beef	FH88553	Dietary composition	HLS	PRJEB23561	Li et al., 2020
Beef	FH88558	Dietary composition	HLS	PRJEB23561	Li et al., 2020
Beef	FH88560	Dietary composition	HLS	PRJEB23561	Li et al., 2020
Beef	FH88561	Dietary composition	HLS	PRJEB23561	Li et al., 2020
Beef	FH88562	Dietary composition	HLS	PRJEB23561	Li et al., 2020
Beef	FH88563	Dietary composition	HLS	PRJEB23561	Li et al., 2020
Beef	FH88564	Dietary composition	HLS	PRJEB23561	Li et al., 2020
Beef	FH88565	Dietary composition	HLS	PRJEB23561	Li et al., 2020
Beef	FH88573	Dietary composition	HLS	PRJEB23561	Li et al., 2020
Beef	FH88575	Dietary composition	HLS	PRJEB23561	Li et al., 2020
Beef	FH88581	Dietary composition	HLS	PRJEB23561	Li et al., 2020
Beef	FL880591	Dietary composition	LLS	PRJEB23561	Li et al., 2020
Beef	FL88504	Dietary composition	LLS	PRJEB23561	Li et al., 2020
Beef	FL88506	Dietary composition	LLS	PRJEB23561	Li et al., 2020
Beef	FL88536	Dietary composition	LLS	PRJEB23561	Li et al., 2020
Beef	FL88538	Dietary composition	LLS	PRJEB23561	Li et al., 2020
Beef	FL88572	Dietary composition	LLS	PRJEB23561	Li et al., 2020
Beef	FL88574	Dietary composition	LLS	PRJEB23561	Li et al., 2020
Beef	FL88577	Dietary composition	LLS	PRJEB23561	Li et al., 2020
Beef	FL88578	Dietary composition	LLS	PRJEB23561	Li et al., 2020
Beef	FL88583	Dietary composition	LLS	PRJEB23561	Li et al., 2020
Beef	FL88585	Dietary composition	LLS	PRJEB23561	Li et al., 2020
Beef	FL88588	Dietary composition	LLS	PRJEB23561	Li et al., 2020
Beef	FL88591	Dietary composition	LLS	PRJEB23561	Li et al., 2020
Beef	FL88599	Dietary composition	LLS	PRJEB23561	Li et al., 2020
Beef	FL88603	Dietary composition	LLS	PRJEB23561	Li et al., 2020
Beef	FL88606	Dietary composition	LLS	PRJEB23561	Li et al., 2020
Beef	FL88607	Dietary composition	LLS	PRJEB23561	Li et al., 2020
Beef	FL88608	Dietary composition	LLS	PRJEB23561	Li et al., 2020
Dairy	D500	Dietary composition	TMR	PRJEB23561	Li et al., 2020
Dairy	D501	Dietary composition	TMR	PRJEB23561	Li et al., 2020
Dairy	D502	Dietary composition	TMR	PRJEB23561	Li et al., 2020
Dairy	D503	Dietary composition	TMR	PRJEB23561	Li et al., 2020
Dairy	D504	Dietary composition	TMR	PRJEB23561	Li et al., 2020
Dairy	D505	Dietary composition	TMR	PRJEB23561	Li et al., 2020
Dairy	D506	Dietary composition	TMR	PRJEB23561	Li et al., 2020
Dairy	D507	Dietary composition	TMR	PRJEB23561	Li et al., 2020
Dairy	D508	Dietary composition	TMR	PRJEB23561	Li et al., 2020
Dairy	D509	Dietary composition	TMR	PRJEB23561	Li et al., 2020
Dairy	D510	Dietary composition	TMR	PRJEB23561	Li et al., 2020
Dairy	D511	Dietary composition	TMR	PRJEB23561	Li et al., 2020
Dairy	D513	Dietary composition	TMR	PRJEB23561	Li et al., 2020
Dairy	D514	Dietary composition	TMR	PRJEB23561	Li et al., 2020
Dairy	D515	Dietary composition	TMR	PRJEB23561	Li et al., 2020
Dairy	D516	Dietary composition	TMR	PRJEB23561	Li et al., 2020
Dairy	D517	Dietary composition	TMR	PRJEB23561	Li et al., 2020
Dairy	D518	Dietary composition	TMR	PRJEB23561	Li et al., 2020
Dairy	D519	Dietary composition	TMR	PRJEB23561	Li et al., 2020
Dairy	D520	Dietary composition	TMR	PRJEB23561	Li et al., 2020
Dairy	D521	Dietary composition	TMR	PRJEB23561	Li et al., 2020
Dairy	D522	Dietary composition	TMR	PRJEB23561	Li et al., 2020
Dairy	D523	Dietary composition	TMR	PRJEB23561	Li et al., 2020
Dairy	G1995065	Dietary composition	Grazing	PRJEB23561	Li et al., 2020
Dairy	G1995071	Dietary composition	Grazing	PRJEB23561	Li et al., 2020
Dairy	G1996038	Dietary composition	Grazing	PRJEB23561	Li et al., 2020
Dairy	G1999056	Dietary composition	Grazing	PRJEB23561	Li et al., 2020
Dairy	G1999060	Dietary composition	Grazing	PRJEB23561	Li et al., 2020
Dairy	G2000033	Dietary composition	Grazing	PRJEB23561	Li et al., 2020
Dairy	G2002037	Dietary composition	Grazing	PRJEB23561	Li et al., 2020
Dairy	G2002050	Dietary composition	Grazing	PRJEB23561	Li et al., 2020
Dairy	G2003042	Dietary composition	Grazing	PRJEB23561	Li et al., 2020
Dairy	G2003047	Dietary composition	Grazing	PRJEB23561	Li et al., 2020
Dairy	G2004002	Dietary composition	Grazing	PRJEB23561	Li et al., 2020
Dairy	G2004044	Dietary composition	Grazing	PRJEB23561	Li et al., 2020
Dairy	G2005039	Dietary composition	Grazing	PRJEB23561	Li et al., 2020
Dairy	G2005048	Dietary composition	Grazing	PRJEB23561	Li et al., 2020
Dairy	G2005058	Dietary composition	Grazing	PRJEB23561	Li et al., 2020
Dairy	G2006040	Dietary composition	Grazing	PRJEB23561	Li et al., 2020
Dairy	G2006044	Dietary composition	Grazing	PRJEB23561	Li et al., 2020
Dairy	G2006073	Dietary composition	Grazing	PRJEB23561	Li et al., 2020
Dairy	G2007010	Dietary composition	Grazing	PRJEB23561	Li et al., 2020
Dairy	G2007032	Dietary composition	Grazing	PRJEB23561	Li et al., 2020
Beef	ERR2027889	Concentrate level	Medium	PRJEB21624	Stewart et al., 2018
Beef	ERR2027890	Concentrate level	Medium	PRJEB21624	Stewart et al., 2018
Beef	ERR2027891	Concentrate level	Medium	PRJEB21624	Stewart et al., 2018
Beef	ERR2027892	Concentrate level	Medium	PRJEB21624	Stewart et al., 2018
Beef	ERR2027893	Concentrate level	High	PRJEB21624	Stewart et al., 2018
Beef	ERR2027894	Concentrate level	High	PRJEB21624	Stewart et al., 2018
Beef	ERR2027895	Concentrate level	High	PRJEB21624	Stewart et al., 2018
Beef	ERR2027896	Concentrate level	High	PRJEB21624	Stewart et al., 2018
Beef	ERR2027897	Concentrate level	Medium	PRJEB21624	Stewart et al., 2018
Beef	ERR2027898	Concentrate level	Medium	PRJEB21624	Stewart et al., 2018
Beef	ERR2027899	Concentrate level	High	PRJEB21624	Stewart et al., 2018
Beef	ERR2027900	Concentrate level	High	PRJEB21624	Stewart et al., 2018
Beef	ERR2027901	Concentrate level	High	PRJEB21624	Stewart et al., 2018
Beef	ERR2027902	Concentrate level	High	PRJEB21624	Stewart et al., 2018
Beef	ERR2027903	Concentrate level	Medium	PRJEB21624	Stewart et al., 2018
Beef	ERR2027904	Concentrate level	Medium	PRJEB21624	Stewart et al., 2018
Beef	ERR2027905	Concentrate level	High	PRJEB21624	Stewart et al., 2018
Beef	ERR2027906	Concentrate level	High	PRJEB21624	Stewart et al., 2018
Beef	ERR2027907	Concentrate level	High	PRJEB21624	Stewart et al., 2018
Beef	ERR2027908	Concentrate level	High	PRJEB21624	Stewart et al., 2018
Beef	ERR2027909	Concentrate level	Medium	PRJEB21624	Stewart et al., 2018
Beef	ERR2027910	Concentrate level	Medium	PRJEB21624	Stewart et al., 2018
Beef	ERR2027911	Concentrate level	Medium	PRJEB21624	Stewart et al., 2018
Beef	ERR2027912	Concentrate level	Medium	PRJEB21624	Stewart et al., 2018
Beef	ERR2027913	Concentrate level	Medium	PRJEB21624	Stewart et al., 2018
Beef	ERR2027914	Concentrate level	Medium	PRJEB21624	Stewart et al., 2018
Beef	ERR2027915	Concentrate level	Medium	PRJEB21624	Stewart et al., 2018
Beef	ERR2027916	Concentrate level	Medium	PRJEB21624	Stewart et al., 2018
Beef	ERR2027917	Concentrate level	Medium	PRJEB21624	Stewart et al., 2018
Beef	ERR2027918	Concentrate level	Medium	PRJEB21624	Stewart et al., 2018
Beef	ERR2027919	Concentrate level	Medium	PRJEB21624	Stewart et al., 2018
Beef	ERR2027920	Concentrate level	Medium	PRJEB21624	Stewart et al., 2018
Beef	ERR2027921	Concentrate level	Medium	PRJEB21624	Stewart et al., 2018
Beef	ERR2027922	Concentrate level	Medium	PRJEB21624	Stewart et al., 2018
Beef	ERR2027923	Concentrate level	Medium	PRJEB21624	Stewart et al., 2018
Beef	ERR2027924	Concentrate level	Medium	PRJEB21624	Stewart et al., 2018
Beef	ERR2027925	Concentrate level	Medium	PRJEB21624	Stewart et al., 2018
Beef	ERR2027926	Concentrate level	Medium	PRJEB21624	Stewart et al., 2018
Beef	ERR2027927	Concentrate level	Medium	PRJEB21624	Stewart et al., 2018
Beef	ERR2027928	Concentrate level	Medium	PRJEB21624	Stewart et al., 2018
Beef	ERR2027929	Concentrate level	Medium	PRJEB21624	Stewart et al., 2018
Beef	ERR2027930	Concentrate level	Medium	PRJEB21624	Stewart et al., 2018
Beef	ERR3275135	Concentrate level	High	PRJEB21624	Stewart et al., 2018
Beef	ERR3275136	Concentrate level	Medium	PRJEB21624	Stewart et al., 2018
Dairy	ERR3801447	Milk saturated fatty acids	High	PRJEB33080	Stergiadis et al., 2021
Dairy	ERR3801448	Milk saturated fatty acids	Medium	PRJEB33080	Stergiadis et al., 2021
Dairy	ERR3801449	Milk saturated fatty acids	Medium	PRJEB33080	Stergiadis et al., 2021
Dairy	ERR3801450	Milk saturated fatty acids	Medium	PRJEB33080	Stergiadis et al., 2021
Dairy	ERR3801451	Milk saturated fatty acids	High	PRJEB33080	Stergiadis et al., 2021
Dairy	ERR3801452	Milk saturated fatty acids	Low	PRJEB33080	Stergiadis et al., 2021
Dairy	ERR3801453	Milk saturated fatty acids	High	PRJEB33080	Stergiadis et al., 2021
Dairy	ERR3801454	Milk saturated fatty acids	Medium	PRJEB33080	Stergiadis et al., 2021
Dairy	ERR3801455	Milk saturated fatty acids	Medium	PRJEB33080	Stergiadis et al., 2021
Dairy	ERR3801456	Milk saturated fatty acids	Low	PRJEB33080	Stergiadis et al., 2021
Dairy	ERR3801457	Milk saturated fatty acids	High	PRJEB33080	Stergiadis et al., 2021
Dairy	ERR3801458	Milk saturated fatty acids	Medium	PRJEB33080	Stergiadis et al., 2021
Dairy	ERR3801459	Milk saturated fatty acids	Medium	PRJEB33080	Stergiadis et al., 2021
Dairy	ERR3801460	Milk saturated fatty acids	Medium	PRJEB33080	Stergiadis et al., 2021
Dairy	ERR3801461	Milk saturated fatty acids	Low	PRJEB33080	Stergiadis et al., 2021
Dairy	ERR3801462	Milk saturated fatty acids	Medium	PRJEB33080	Stergiadis et al., 2021
Dairy	ERR3801463	Milk saturated fatty acids	Medium	PRJEB33080	Stergiadis et al., 2021
Dairy	ERR3801464	Milk saturated fatty acids	High	PRJEB33080	Stergiadis et al., 2021
Dairy	ERR3801465	Milk saturated fatty acids	High	PRJEB33080	Stergiadis et al., 2021
Dairy	ERR3801466	Milk saturated fatty acids	Medium	PRJEB33080	Stergiadis et al., 2021
Dairy	ERR3801467	Milk saturated fatty acids	Low	PRJEB33080	Stergiadis et al., 2021
Dairy	ERR3801468	Milk saturated fatty acids	Medium	PRJEB33080	Stergiadis et al., 2021
Dairy	ERR3801469	Milk saturated fatty acids	Medium	PRJEB33080	Stergiadis et al., 2021
Dairy	ERR3801470	Milk saturated fatty acids	Medium	PRJEB33080	Stergiadis et al., 2021
Dairy	ERR3801471	Milk saturated fatty acids	Medium	PRJEB33080	Stergiadis et al., 2021
Dairy	ERR3801472	Milk saturated fatty acids	Medium	PRJEB33080	Stergiadis et al., 2021
Dairy	ERR3801473	Milk saturated fatty acids	Medium	PRJEB33080	Stergiadis et al., 2021
Dairy	ERR3801474	Milk saturated fatty acids	Medium	PRJEB33080	Stergiadis et al., 2021
Dairy	ERR3801475	Milk saturated fatty acids	Medium	PRJEB33080	Stergiadis et al., 2021
Dairy	ERR3801476	Milk saturated fatty acids	Medium	PRJEB33080	Stergiadis et al., 2021
Dairy	ERR3801477	Milk saturated fatty acids	Medium	PRJEB33080	Stergiadis et al., 2021
Dairy	ERR3801478	Milk saturated fatty acids	Medium	PRJEB33080	Stergiadis et al., 2021
Dairy	ERR3801479	Milk saturated fatty acids	Medium	PRJEB33080	Stergiadis et al., 2021
Dairy	ERR3801480	Milk saturated fatty acids	High	PRJEB33080	Stergiadis et al., 2021
Dairy	ERR3801481	Milk saturated fatty acids	Low	PRJEB33080	Stergiadis et al., 2021
Dairy	ERR3801482	Milk saturated fatty acids	Medium	PRJEB33080	Stergiadis et al., 2021
Dairy	ERR3801483	Milk saturated fatty acids	Low	PRJEB33080	Stergiadis et al., 2021
Dairy	ERR3801484	Milk saturated fatty acids	Medium	PRJEB33080	Stergiadis et al., 2021
Dairy	ERR3801485	Milk saturated fatty acids	Low	PRJEB33080	Stergiadis et al., 2021
Dairy	ERR3801486	Milk saturated fatty acids	Medium	PRJEB33080	Stergiadis et al., 2021
Dairy	ERR3801487	Milk saturated fatty acids	Medium	PRJEB33080	Stergiadis et al., 2021
Dairy	ERR3801488	Milk saturated fatty acids	High	PRJEB33080	Stergiadis et al., 2021
Dairy	ERR3801489	Milk saturated fatty acids	Medium	PRJEB33080	Stergiadis et al., 2021
Dairy	ERR3801490	Milk saturated fatty acids	Medium	PRJEB33080	Stergiadis et al., 2021
Dairy	ERR3801491	Milk saturated fatty acids	Medium	PRJEB33080	Stergiadis et al., 2021
Dairy	ERR3801492	Milk saturated fatty acids	Medium	PRJEB33080	Stergiadis et al., 2021
Dairy	ERR3801493	Milk saturated fatty acids	Medium	PRJEB33080	Stergiadis et al., 2021
Dairy	ERR3801494	Milk saturated fatty acids	Low	PRJEB33080	Stergiadis et al., 2021
Dairy	SRR8698064	Milk protein yield	Low	PRJNA526070	Xue et al., 2020
Dairy	SRR8698086	Milk protein yield	Low	PRJNA526070	Xue et al., 2020
Dairy	SRR8698185	Milk protein yield	Low	PRJNA526070	Xue et al., 2020
Dairy	SRR8698222	Milk protein yield	Low	PRJNA526070	Xue et al., 2020
Dairy	SRR8698426	Milk protein yield	Low	PRJNA526070	Xue et al., 2020
Dairy	SRR8698427	Milk protein yield	High	PRJNA526070	Xue et al., 2020
Dairy	SRR8698455	Milk protein yield	Low	PRJNA526070	Xue et al., 2020
Dairy	SRR8698509	Milk protein yield	High	PRJNA526070	Xue et al., 2020
Dairy	SRR8698536	Milk protein yield	High	PRJNA526070	Xue et al., 2020
Dairy	SRR8698737	Milk protein yield	High	PRJNA526070	Xue et al., 2020
Dairy	SRR8703638	Milk protein yield	High	PRJNA526070	Xue et al., 2020
Dairy	SRR8703775	Milk protein yield	High	PRJNA526070	Xue et al., 2020
Dairy	SRR8703788	Milk protein yield	Low	PRJNA526070	Xue et al., 2020
Dairy	SRR8703807	Milk protein yield	High	PRJNA526070	Xue et al., 2020
Dairy	SRR8703845	Milk protein yield	Low	PRJNA526070	Xue et al., 2020
Dairy	SRR8704694	Milk protein yield	Low	PRJNA526070	Xue et al., 2020
Goat	SRR7907939	Dietary composition	Protein	PRJNA492173	Lu et al., 2019
Goat	SRR7907940	Dietary composition	Protein	PRJNA492173	Lu et al., 2019
Goat	SRR7907941	Dietary composition	Protein	PRJNA492173	Lu et al., 2019
Goat	SRR7907942	Dietary composition	Protein	PRJNA492173	Lu et al., 2019
Goat	SRR7907943	Dietary composition	Protein	PRJNA492173	Lu et al., 2019
Goat	SRR7907944	Dietary composition	Protein	PRJNA492173	Lu et al., 2019
Goat	SRR7907945	Dietary composition	NFC	PRJNA492173	Lu et al., 2019
Goat	SRR7907946	Dietary composition	NFC	PRJNA492173	Lu et al., 2019
Goat	SRR7907947	Dietary composition	NFC	PRJNA492173	Lu et al., 2019
Goat	SRR7907948	Dietary composition	NFC	PRJNA492173	Lu et al., 2019
Goat	SRR7907949	Dietary composition	NFC	PRJNA492173	Lu et al., 2019
Goat	SRR7907950	Dietary composition	NFC	PRJNA492173	Lu et al., 2019
Goat	SRR7907951	Dietary composition	Protein	PRJNA492173	Lu et al., 2019
Goat	SRR7907952	Dietary composition	Protein	PRJNA492173	Lu et al., 2019
Goat	SRR7907953	Dietary composition	NFC	PRJNA492173	Lu et al., 2019
Goat	SRR7907954	Dietary composition	NFC	PRJNA492173	Lu et al., 2019
Goat	SRR7907955	Dietary composition	Basal	PRJNA492173	Lu et al., 2019
Goat	SRR7907956	Dietary composition	Basal	PRJNA492173	Lu et al., 2019
Goat	SRR7907957	Dietary composition	Basal	PRJNA492173	Lu et al., 2019
Goat	SRR7907958	Dietary composition	Basal	PRJNA492173	Lu et al., 2019
Goat	SRR7907959	Dietary composition	Basal	PRJNA492173	Lu et al., 2019
Goat	SRR7907960	Dietary composition	Basal	PRJNA492173	Lu et al., 2019
Goat	SRR7907961	Dietary composition	Basal	PRJNA492173	Lu et al., 2019
Goat	SRR7907962	Dietary composition	Basal	PRJNA492173	Lu et al., 2019
