## Supplementary Table. 2 for "Viruses contribute to microbial diversification in the rumen ecosystem and are associated with certain animal production traits"

### Sheet: prophage_amr_check
vOTU_information					keyword_filters			KEGG_hits										viral_hits										pfam_hits
contig_id	contig_length	gene_count	viral_genes	host_genes	all_structure	structure_no_tail_no_integrase	integrase_or_transposase	kegg_capsid	kegg_portal	kegg_coat	kegg_baseplate	kegg_head	kegg_tail	kegg_tail_fiber	kegg_terminase	kegg_integrase	kegg_transposase	viral_capsid	viral_portal	viral_coat	viral_baseplate	viral_head	viral_tail	viral_tail_fiber	viral_terminase	viral_integrase	viral_transposase	pfam_capsid	pfam_portal	pfam_coat	pfam_baseplate	pfam_head	pfam_tail	pfam_tail_fiber	pfam_terminase	pfam_integrase	pfam_transposase
MAG-4657__scaffold_NODE_6_length_190522_cov_17.402852_3|kraken:taxid|1638770216||0_partial_1	48069	52	23	0	['YP_009010476.1 minor capsid protein [Geobacillus phage GBK2]']['NP_945033.1 portal protein [Burkholderia phage phi1026b]']['NP_945033.1 portal protein [Burkholderia phage phi1026b]']['YP_007004004.1 phage tail tape measure protein [Clostridium phage phiCP26F]']['YP_004957638.1 terminase large subunit [Nocardia phage NBR1]']['YP_009953237.1 serine integrase [Mycobacterium phage LastHope]']['Phag…	['YP_009010476.1 minor capsid protein [Geobacillus phage GBK2]']['NP_945033.1 portal protein [Burkholderia phage phi1026b]']['NP_945033.1 portal protein [Burkholderia phage phi1026b]']['YP_004957638.1 terminase large subunit [Nocardia phage NBR1]']['Phage capsid family [PF05065.16]']['Phage portal protein [PF04860.15]']['Phage portal protein [PF04860.15]']['Phage head-tail joining protein [PF0552…	['YP_009953237.1 serine integrase [Mycobacterium phage LastHope]']											['YP_009010476.1 minor capsid protein [Geobacillus phage GBK2]']	['NP_945033.1 portal protein [Burkholderia phage phi1026b]']	['NP_945033.1 portal protein [Burkholderia phage phi1026b]']			['YP_007004004.1 phage tail tape measure protein [Clostridium phage phiCP26F]']		['YP_004957638.1 terminase large subunit [Nocardia phage NBR1]']	['YP_009953237.1 serine integrase [Mycobacterium phage LastHope]']		['Phage capsid family [PF05065.16]']	['Phage portal protein [PF04860.15]']	['Phage portal protein [PF04860.15]']		['Phage head-tail joining protein [PF05521.14]', 'Phage gp6-like head-tail connector protein [PF05135.16]']	['Phage-related minor tail protein [PF10145.12]', 'Phage tail tube protein [PF06488.14]; Phage tail tube protein [PF04630.15]', 'Bacteriophage HK97-gp10, putative tail-component [PF04883.15]', 'Phage head-tail joining protein [PF05521.14]', 'Phage gp6-like head-tail connector protein [PF05135.16]']		['Terminase large subunit, endonuclease domain [PF20441.1]; Terminase large subunit, ATPase domain [PF03354.18]', 'Phage terminase, small subunit [PF05119.15]']
JAFSBM010000114.1|kraken:taxid|2437339854||full	17126	24	1	7
nrc_162309|kraken:taxid|4294861785||full	54049	46	1	22	['YP_007877435.1 large subunit terminase [Vibrio phage douglas 12A4]']['Phage integrase family [PF00589.25]']	['YP_007877435.1 large subunit terminase [Vibrio phage douglas 12A4]']	['Phage integrase family [PF00589.25]']																		['YP_007877435.1 large subunit terminase [Vibrio phage douglas 12A4]']											['Phage integrase family [PF00589.25]']
Bacteria_Denitrobacterium_detoxificans_DSM_21843_scaffold00020|kraken:taxid|3225679911||full_1	10578	12	6	1	['YP_009807295.1 main capsid protein [Eggerthella phage PMBT5]']['YP_009323167.1 tail fiber protein [Synechococcus phage S-CAM7]', 'YP_009600068.1 tail protein [Geobacillus phage TP-84]']['YP_009323167.1 tail fiber protein [Synechococcus phage S-CAM7]']['Minor capsid protein [PF10665.12]']['Prophage endopeptidase tail [PF06605.14]']	['YP_009807295.1 main capsid protein [Eggerthella phage PMBT5]']['Minor capsid protein [PF10665.12]']												['YP_009807295.1 main capsid protein [Eggerthella phage PMBT5]']					['YP_009323167.1 tail fiber protein [Synechococcus phage S-CAM7]', 'YP_009600068.1 tail protein [Geobacillus phage TP-84]']	['YP_009323167.1 tail fiber protein [Synechococcus phage S-CAM7]']				['Minor capsid protein [PF10665.12]']					['Prophage endopeptidase tail [PF06605.14]']

### Sheet: filtered
vOTU_information					keyword_filters			KEGG_hits										viral_hits										pfam_hits
contig_id	contig_length	gene_count	viral_genes	host_genes	all_structure	structure_no_tail_no_integrase	integrase_or_transposase	kegg_capsid	kegg_portal	kegg_coat	kegg_baseplate	kegg_head	kegg_tail	kegg_tail_fiber	kegg_terminase	kegg_integrase	kegg_transposase	viral_capsid	viral_portal	viral_coat	viral_baseplate	viral_head	viral_tail	viral_tail_fiber	viral_terminase	viral_integrase	viral_transposase	pfam_capsid	pfam_portal	pfam_coat	pfam_baseplate	pfam_head	pfam_tail	pfam_tail_fiber	pfam_terminase	pfam_integrase	pfam_transposase
MAG-4657__scaffold_NODE_6_length_190522_cov_17.402852_3|kraken:taxid|1638770216||0_partial_1	48069	52	23	0	['YP_009010476.1 minor capsid protein [Geobacillus phage GBK2]']['NP_945033.1 portal protein [Burkholderia phage phi1026b]']['NP_945033.1 portal protein [Burkholderia phage phi1026b]']['YP_007004004.1 phage tail tape measure protein [Clostridium phage phiCP26F]']['YP_004957638.1 terminase large subunit [Nocardia phage NBR1]']['YP_009953237.1 serine integrase [Mycobacterium phage LastHope]']['Phag…	['YP_009010476.1 minor capsid protein [Geobacillus phage GBK2]']['NP_945033.1 portal protein [Burkholderia phage phi1026b]']['NP_945033.1 portal protein [Burkholderia phage phi1026b]']['YP_004957638.1 terminase large subunit [Nocardia phage NBR1]']['Phage capsid family [PF05065.16]']['Phage portal protein [PF04860.15]']['Phage portal protein [PF04860.15]']['Phage head-tail joining protein [PF0552…	['YP_009953237.1 serine integrase [Mycobacterium phage LastHope]']											['YP_009010476.1 minor capsid protein [Geobacillus phage GBK2]']	['NP_945033.1 portal protein [Burkholderia phage phi1026b]']	['NP_945033.1 portal protein [Burkholderia phage phi1026b]']			['YP_007004004.1 phage tail tape measure protein [Clostridium phage phiCP26F]']		['YP_004957638.1 terminase large subunit [Nocardia phage NBR1]']	['YP_009953237.1 serine integrase [Mycobacterium phage LastHope]']		['Phage capsid family [PF05065.16]']	['Phage portal protein [PF04860.15]']	['Phage portal protein [PF04860.15]']		['Phage head-tail joining protein [PF05521.14]', 'Phage gp6-like head-tail connector protein [PF05135.16]']	['Phage-related minor tail protein [PF10145.12]', 'Phage tail tube protein [PF06488.14]; Phage tail tube protein [PF04630.15]', 'Bacteriophage HK97-gp10, putative tail-component [PF04883.15]', 'Phage head-tail joining protein [PF05521.14]', 'Phage gp6-like head-tail connector protein [PF05135.16]']		['Terminase large subunit, endonuclease domain [PF20441.1]; Terminase large subunit, ATPase domain [PF03354.18]', 'Phage terminase, small subunit [PF05119.15]']
Bacteria_Denitrobacterium_detoxificans_DSM_21843_scaffold00020|kraken:taxid|3225679911||full_1	10578	12	6	1	['YP_009807295.1 main capsid protein [Eggerthella phage PMBT5]']['YP_009323167.1 tail fiber protein [Synechococcus phage S-CAM7]', 'YP_009600068.1 tail protein [Geobacillus phage TP-84]']['YP_009323167.1 tail fiber protein [Synechococcus phage S-CAM7]']['Minor capsid protein [PF10665.12]']['Prophage endopeptidase tail [PF06605.14]']	['YP_009807295.1 main capsid protein [Eggerthella phage PMBT5]']['Minor capsid protein [PF10665.12]']												['YP_009807295.1 main capsid protein [Eggerthella phage PMBT5]']					['YP_009323167.1 tail fiber protein [Synechococcus phage S-CAM7]', 'YP_009600068.1 tail protein [Geobacillus phage TP-84]']	['YP_009323167.1 tail fiber protein [Synechococcus phage S-CAM7]']				['Minor capsid protein [PF10665.12]']					['Prophage endopeptidase tail [PF06605.14]']

### Sheet: genome_context_manual_check
		Supplementary Table 2. The detailed annotation of the ARG-carrying prophage genomes
gene_name	fasta	gene_position	start_position	end_position	len	strandedness	rank	kegg_id	kegg_hit	viral_id	viral_hit	viral_RBH	viral_identity	viral_bitScore	viral_eVal	peptidase_id	peptidase_family	peptidase_hit	peptidase_RBH	peptidase_identity	peptidase_bitScore	peptidase_eVal	pfam_hits	cazy_hits	vogdb_id	vogdb_categories	vogdb_hit	heme_regulatory_motif_count	virsorter_category	auxiliary_score	is_transposon	amg_flags	hits
MAG-4657__scaffold_NODE_6_length_190522_cov_17.402852_3|kraken:taxid|1638770216||0_partial_1_1	MAG-4657__scaffold_NODE_6_length_190522_cov_17.402852_3|kraken:taxid|1638770216||0_partial_1	1	1	687	686	-1	C	K07448	restriction system protein														Restriction endonuclease [PF04471.15]					1	2	5	FALSE	F
MAG-4657__scaffold_NODE_6_length_190522_cov_17.402852_3|kraken:taxid|1638770216||0_partial_1_2	MAG-4657__scaffold_NODE_6_length_190522_cov_17.402852_3|kraken:taxid|1638770216||0_partial_1	2	712	924	212	-1	E																					0	2	4	FALSE	F
MAG-4657__scaffold_NODE_6_length_190522_cov_17.402852_3|kraken:taxid|1638770216||0_partial_1_3	MAG-4657__scaffold_NODE_6_length_190522_cov_17.402852_3|kraken:taxid|1638770216||0_partial_1	3	1093	2658	1565	-1	C	K06400	site-specific DNA recombinase	NP_852555.1	NP_852555.1 Site-specific recombinase [Bacillus phage phBC6A51]	FALSE	0.235	122	1.412e-27								Resolvase, N terminal domain [PF00239.24]; Recombinase [PF07508.16]; Recombinase zinc beta ribbon domain [PF13408.9]		sp|P03014|PINE_ECOLI	Xr	sp|P03014|PINE_ECOLI Serine recombinase PinE; Xr	0	1	4	FALSE	VF
MAG-4657__scaffold_NODE_6_length_190522_cov_17.402852_3|kraken:taxid|1638770216||0_partial_1_4	MAG-4657__scaffold_NODE_6_length_190522_cov_17.402852_3|kraken:taxid|1638770216||0_partial_1	4	2651	3076	425	-1	E																					0	1	2	FALSE	F
MAG-4657__scaffold_NODE_6_length_190522_cov_17.402852_3|kraken:taxid|1638770216||0_partial_1_5	MAG-4657__scaffold_NODE_6_length_190522_cov_17.402852_3|kraken:taxid|1638770216||0_partial_1	5	3076	4638	1562	-1	C	K06400	site-specific DNA recombinase	YP_009953237.1	YP_009953237.1 serine integrase [Mycobacterium phage LastHope]	FALSE	0.216	71	7.695e-12								Resolvase, N terminal domain [PF00239.24]; Recombinase [PF07508.16]; Recombinase zinc beta ribbon domain [PF13408.9]		sp|P03014|PINE_ECOLI	Xr	sp|P03014|PINE_ECOLI Serine recombinase PinE; Xr	0	1	2	FALSE	VF
MAG-4657__scaffold_NODE_6_length_190522_cov_17.402852_3|kraken:taxid|1638770216||0_partial_1_6	MAG-4657__scaffold_NODE_6_length_190522_cov_17.402852_3|kraken:taxid|1638770216||0_partial_1	6	4699	4932	233	-1	D																SHOCT domain [PF20612.1]					0	2	2	FALSE	F
MAG-4657__scaffold_NODE_6_length_190522_cov_17.402852_3|kraken:taxid|1638770216||0_partial_1_7	MAG-4657__scaffold_NODE_6_length_190522_cov_17.402852_3|kraken:taxid|1638770216||0_partial_1	7	4989	6977	1988	-1	C	K02334	DNA polymerase bacteriophage-type [EC:2.7.7.7]	NP_795675.1	NP_795675.1 putative DNA polymerase A domain [Streptococcus phage 315.6]	TRUE	0.496	607	6.42e-190								DNA polymerase family A [PF00476.23]		sp|P06225|DPOL_BPSP2	Xh;Xr	sp|P06225|DPOL_BPSP2 DNA polymerase; XhXr	0	1	2	FALSE	VF
MAG-4657__scaffold_NODE_6_length_190522_cov_17.402852_3|kraken:taxid|1638770216||0_partial_1_8	MAG-4657__scaffold_NODE_6_length_190522_cov_17.402852_3|kraken:taxid|1638770216||0_partial_1	8	7058	7606	548	-1	D			YP_009010737.1	YP_009010737.1 hypothetical protein P2559Y_0027 [Croceibacter phage P2559Y]	FALSE	0.558	188	1.137e-53								Protein of unknown function (DUF2815) [PF10991.11]		sp|Q9T1P8|VP50_BPAPS	Xu	sp|Q9T1P8|VP50_BPAPS Putative protein p50; Xu	0	2	2	FALSE
MAG-4657__scaffold_NODE_6_length_190522_cov_17.402852_3|kraken:taxid|1638770216||0_partial_1_9	MAG-4657__scaffold_NODE_6_length_190522_cov_17.402852_3|kraken:taxid|1638770216||0_partial_1	9	7612	8742	1130	-1	D			YP_009010736.1	YP_009010736.1 hypothetical protein P2559Y_0026 [Croceibacter phage P2559Y]	FALSE	0.425	286	2.25e-84								Protein of unknown function (DUF2800) [PF10926.11]; PD-(D/E)XK nuclease superfamily [PF12705.10]		sp|O64262|VG69_BPMD2	Xu	sp|O64262|VG69_BPMD2 Gene 69 protein; Xu	0	2	2	FALSE
MAG-4657__scaffold_NODE_6_length_190522_cov_17.402852_3|kraken:taxid|1638770216||0_partial_1_10	MAG-4657__scaffold_NODE_6_length_190522_cov_17.402852_3|kraken:taxid|1638770216||0_partial_1	10	8735	9091	356	-1	E																					0	2	2	FALSE
MAG-4657__scaffold_NODE_6_length_190522_cov_17.402852_3|kraken:taxid|1638770216||0_partial_1_11	MAG-4657__scaffold_NODE_6_length_190522_cov_17.402852_3|kraken:taxid|1638770216||0_partial_1	11	9088	9282	194	-1	E																					0	2	2	FALSE
MAG-4657__scaffold_NODE_6_length_190522_cov_17.402852_3|kraken:taxid|1638770216||0_partial_1_12	MAG-4657__scaffold_NODE_6_length_190522_cov_17.402852_3|kraken:taxid|1638770216||0_partial_1	12	9513	10463	950	-1	C	K07273	lysozyme	YP_009624223.1	YP_009624223.1 lysin A [Microbacterium phage Koji]	FALSE	0.449	100	1.135e-21								Glycosyl hydrolases family 25 [PF01183.23]; CW_7 repeat [PF08230.14]	GH25 lysozyme (EC 3.2.1.17) [GH25]				0	1	2	FALSE	A
MAG-4657__scaffold_NODE_6_length_190522_cov_17.402852_3|kraken:taxid|1638770216||0_partial_1_13	MAG-4657__scaffold_NODE_6_length_190522_cov_17.402852_3|kraken:taxid|1638770216||0_partial_1	13	10465	10887	422	-1	D			NP_852604.1	NP_852604.1 holin [Bacillus phage phBC6A52]	FALSE	0.458	106	3e-26								Bacteriophage holin family [PF05105.15]		sp|Q92FD1|Y175_LISIN	Xh	sp|Q92FD1|Y175_LISIN Uncharacterized protein Lin0175; Xh	0	1	2	FALSE
MAG-4657__scaffold_NODE_6_length_190522_cov_17.402852_3|kraken:taxid|1638770216||0_partial_1_14	MAG-4657__scaffold_NODE_6_length_190522_cov_17.402852_3|kraken:taxid|1638770216||0_partial_1	14	10965	12383	1418	-1	E																					0	2	2	FALSE
MAG-4657__scaffold_NODE_6_length_190522_cov_17.402852_3|kraken:taxid|1638770216||0_partial_1_15	MAG-4657__scaffold_NODE_6_length_190522_cov_17.402852_3|kraken:taxid|1638770216||0_partial_1	15	12386	13495	1109	-1	E																					0	2	2	FALSE
MAG-4657__scaffold_NODE_6_length_190522_cov_17.402852_3|kraken:taxid|1638770216||0_partial_1_16	MAG-4657__scaffold_NODE_6_length_190522_cov_17.402852_3|kraken:taxid|1638770216||0_partial_1	16	13488	15704	2216	-1	E																					0	0	2	FALSE
MAG-4657__scaffold_NODE_6_length_190522_cov_17.402852_3|kraken:taxid|1638770216||0_partial_1_17	MAG-4657__scaffold_NODE_6_length_190522_cov_17.402852_3|kraken:taxid|1638770216||0_partial_1	17	15717	16079	362	-1	E																					0	2	1	FALSE
MAG-4657__scaffold_NODE_6_length_190522_cov_17.402852_3|kraken:taxid|1638770216||0_partial_1_18	MAG-4657__scaffold_NODE_6_length_190522_cov_17.402852_3|kraken:taxid|1638770216||0_partial_1	18	16082	19012	2930	-1	D			YP_007004004.1	YP_007004004.1 phage tail tape measure protein [Clostridium phage phiCP26F]	TRUE	0.43	366	4.524e-104								Phage-related minor tail protein [PF10145.12]		sp|O64314|TMP_BPP2	Xs	sp|O64314|TMP_BPP2 Probable tape measure protein; Xs	0	0	1	FALSE	V
MAG-4657__scaffold_NODE_6_length_190522_cov_17.402852_3|kraken:taxid|1638770216||0_partial_1_19	MAG-4657__scaffold_NODE_6_length_190522_cov_17.402852_3|kraken:taxid|1638770216||0_partial_1	19	19150	19644	494	-1	C	K19545	lincosamide nucleotidyltransferase A/C/D/E														Aminoglycoside-2''-adenylyltransferase [PF10706.12]					0	2	1	FALSE
MAG-4657__scaffold_NODE_6_length_190522_cov_17.402852_3|kraken:taxid|1638770216||0_partial_1_20	MAG-4657__scaffold_NODE_6_length_190522_cov_17.402852_3|kraken:taxid|1638770216||0_partial_1	20	19734	19898	164	-1	E																					0	1	1	FALSE
MAG-4657__scaffold_NODE_6_length_190522_cov_17.402852_3|kraken:taxid|1638770216||0_partial_1_21	MAG-4657__scaffold_NODE_6_length_190522_cov_17.402852_3|kraken:taxid|1638770216||0_partial_1	21	19895	20272	377	-1	E																		REFSEQ	Xu	REFSEQ hypothetical protein; Xu	0	1	1	FALSE
MAG-4657__scaffold_NODE_6_length_190522_cov_17.402852_3|kraken:taxid|1638770216||0_partial_1_22	MAG-4657__scaffold_NODE_6_length_190522_cov_17.402852_3|kraken:taxid|1638770216||0_partial_1	22	20286	20894	608	-1	D																Phage tail tube protein [PF06488.14]; Phage tail tube protein [PF04630.15]		REFSEQ	Xu	REFSEQ tail protein; Xu	0	0	1	FALSE
MAG-4657__scaffold_NODE_6_length_190522_cov_17.402852_3|kraken:taxid|1638770216||0_partial_1_23	MAG-4657__scaffold_NODE_6_length_190522_cov_17.402852_3|kraken:taxid|1638770216||0_partial_1	23	20909	21226	317	-1	E																		REFSEQ	Xu	REFSEQ hypothetical protein; Xu	0	1	1	FALSE
MAG-4657__scaffold_NODE_6_length_190522_cov_17.402852_3|kraken:taxid|1638770216||0_partial_1_24	MAG-4657__scaffold_NODE_6_length_190522_cov_17.402852_3|kraken:taxid|1638770216||0_partial_1	24	21226	21606	380	-1	D																Bacteriophage HK97-gp10, putative tail-component [PF04883.15]		REFSEQ	Xu	REFSEQ HK97 gp10 family protein; Xu	0	1	1	FALSE
MAG-4657__scaffold_NODE_6_length_190522_cov_17.402852_3|kraken:taxid|1638770216||0_partial_1_25	MAG-4657__scaffold_NODE_6_length_190522_cov_17.402852_3|kraken:taxid|1638770216||0_partial_1	25	21609	21941	332	-1	D																Phage head-tail joining protein [PF05521.14]		sp|O48446|HCP16_BPSPP	Xp;Xr;Xs	sp|O48446|HCP16_BPSPP Head completion protein gp16; XpXrXs	0	0	1	FALSE	V
MAG-4657__scaffold_NODE_6_length_190522_cov_17.402852_3|kraken:taxid|1638770216||0_partial_1_26	MAG-4657__scaffold_NODE_6_length_190522_cov_17.402852_3|kraken:taxid|1638770216||0_partial_1	26	21941	22213	272	-1	D																Phage gp6-like head-tail connector protein [PF05135.16]					0	1	1	FALSE
MAG-4657__scaffold_NODE_6_length_190522_cov_17.402852_3|kraken:taxid|1638770216||0_partial_1_27	MAG-4657__scaffold_NODE_6_length_190522_cov_17.402852_3|kraken:taxid|1638770216||0_partial_1	27	22345	23535	1190	-1	D			YP_009010476.1	YP_009010476.1 minor capsid protein [Geobacillus phage GBK2]	FALSE	0.235	117	7.004e-27								Phage capsid family [PF05065.16]		sp|O64210|CAPSD_BPMD2	Xs	sp|O64210|CAPSD_BPMD2 Probable major capsid protein gp17; Xs	0	0	1	FALSE	V
MAG-4657__scaffold_NODE_6_length_190522_cov_17.402852_3|kraken:taxid|1638770216||0_partial_1_28	MAG-4657__scaffold_NODE_6_length_190522_cov_17.402852_3|kraken:taxid|1638770216||0_partial_1	28	23550	24167	617	-1	C	K01358	ATP-dependent Clp protease, protease subunit [EC:3.4.21.92]	YP_009043932.1	YP_009043932.1 protease-like protein [Vibrio phage X29]	FALSE	0.496	108	1.309e-25	MER1012999	S14	MER1012999 - family S14 non-peptidase homologues (Coprococcus eutactus) [S14.UNW]#S14#{peptidase unit: 4-119}~source R5WA28~	FALSE	0.92	226	8.215e-66	Clp protease [PF00574.26]					0	0	1	FALSE	P
MAG-4657__scaffold_NODE_6_length_190522_cov_17.402852_3|kraken:taxid|1638770216||0_partial_1_29	MAG-4657__scaffold_NODE_6_length_190522_cov_17.402852_3|kraken:taxid|1638770216||0_partial_1	29	24295	25638	1343	-1	D			NP_945033.1	NP_945033.1 portal protein [Burkholderia phage phi1026b]	FALSE	0.415	276	6.862e-80								Phage portal protein [PF04860.15]		sp|Q6QGD5|PORTL_BPT5	Xh;Xr;Xs;Xp	sp|Q6QGD5|PORTL_BPT5 Portal protein; XhXpXrXs	0	0	1	FALSE	V
MAG-4657__scaffold_NODE_6_length_190522_cov_17.402852_3|kraken:taxid|1638770216||0_partial_1_30	MAG-4657__scaffold_NODE_6_length_190522_cov_17.402852_3|kraken:taxid|1638770216||0_partial_1	30	25662	27263	1601	-1	D			YP_004957638.1	YP_004957638.1 terminase large subunit [Nocardia phage NBR1]	FALSE	0.362	309	1.044e-89								Terminase large subunit, endonuclease domain [PF20441.1]; Terminase large subunit, ATPase domain [PF03354.18]		sp|Q05219|VG13_BPML5	Xu	sp|Q05219|VG13_BPML5 Gene 13 protein; Xu	0	0	1	FALSE
MAG-4657__scaffold_NODE_6_length_190522_cov_17.402852_3|kraken:taxid|1638770216||0_partial_1_31	MAG-4657__scaffold_NODE_6_length_190522_cov_17.402852_3|kraken:taxid|1638770216||0_partial_1	31	27328	27528	200	-1	E																					0	1	1	FALSE
MAG-4657__scaffold_NODE_6_length_190522_cov_17.402852_3|kraken:taxid|1638770216||0_partial_1_32	MAG-4657__scaffold_NODE_6_length_190522_cov_17.402852_3|kraken:taxid|1638770216||0_partial_1	32	27518	27988	470	-1	C	K00682	gamma-glutamylcyclotransferase [EC:4.3.2.9]														Gamma-glutamyl cyclotransferase, AIG2-like [PF06094.15]; AIG2-like family [PF13772.9]					0	1	1	FALSE
MAG-4657__scaffold_NODE_6_length_190522_cov_17.402852_3|kraken:taxid|1638770216||0_partial_1_33	MAG-4657__scaffold_NODE_6_length_190522_cov_17.402852_3|kraken:taxid|1638770216||0_partial_1	33	28077	29021	944	-1	D			YP_010082608.1	YP_010082608.1 amidoligase [Arthrobacter phage LiSara]	FALSE	0.361	62	2.115e-09								Putative amidoligase enzyme [PF12224.11]		REFSEQ	Xu	REFSEQ hypothetical protein; Xu	0	1	1	FALSE
MAG-4657__scaffold_NODE_6_length_190522_cov_17.402852_3|kraken:taxid|1638770216||0_partial_1_34	MAG-4657__scaffold_NODE_6_length_190522_cov_17.402852_3|kraken:taxid|1638770216||0_partial_1	34	29154	29381	227	-1	D																Domain of unknown function (DUF4314) [PF14192.9]					0	2	1	FALSE
MAG-4657__scaffold_NODE_6_length_190522_cov_17.402852_3|kraken:taxid|1638770216||0_partial_1_35	MAG-4657__scaffold_NODE_6_length_190522_cov_17.402852_3|kraken:taxid|1638770216||0_partial_1	35	29381	30091	710	-1	E																					0	2	1	FALSE
MAG-4657__scaffold_NODE_6_length_190522_cov_17.402852_3|kraken:taxid|1638770216||0_partial_1_36	MAG-4657__scaffold_NODE_6_length_190522_cov_17.402852_3|kraken:taxid|1638770216||0_partial_1	36	30180	32027	1847	-1	C	K00558	DNA (cytosine-5)-methyltransferase 1 [EC:2.1.1.37]	YP_010000221.1	YP_010000221.1 hypothetical protein JT356_gp37 [Pectobacterium phage MA11]	FALSE	0.349	119	1.565e-26								C-5 cytosine-specific DNA methylase [PF00145.20]		sp|P34877|MTSA_LACLC	Xh;Xp	sp|P34877|MTSA_LACLC Modification methylase ScrFIA; XhXp	0	1	1	FALSE	M
MAG-4657__scaffold_NODE_6_length_190522_cov_17.402852_3|kraken:taxid|1638770216||0_partial_1_37	MAG-4657__scaffold_NODE_6_length_190522_cov_17.402852_3|kraken:taxid|1638770216||0_partial_1	37	32011	33288	1277	-1	D			YP_009221546.1	YP_009221546.1 DNA modification methylase [Verrucomicrobia phage P8625]	FALSE	0.36	232	5.57e-65								DNA methylase [PF01555.21]; ParB/Sulfiredoxin domain [PF02195.21]		sp|P14243|MTC9_CITFR	Xh;Xp	sp|P14243|MTC9_CITFR Modification methylase Cfr9I; XhXp	0	1	1	FALSE
MAG-4657__scaffold_NODE_6_length_190522_cov_17.402852_3|kraken:taxid|1638770216||0_partial_1_38	MAG-4657__scaffold_NODE_6_length_190522_cov_17.402852_3|kraken:taxid|1638770216||0_partial_1	38	33298	34080	782	-1	C	K00789	S-adenosylmethionine synthetase [EC:2.5.1.6]														S-adenosylmethionine synthetase, N-terminal domain [PF00438.23]					0	1	1	FALSE	M
MAG-4657__scaffold_NODE_6_length_190522_cov_17.402852_3|kraken:taxid|1638770216||0_partial_1_39	MAG-4657__scaffold_NODE_6_length_190522_cov_17.402852_3|kraken:taxid|1638770216||0_partial_1	39	34082	34633	551	-1	D																Phage terminase, small subunit [PF05119.15]					0	2	1	FALSE
MAG-4657__scaffold_NODE_6_length_190522_cov_17.402852_3|kraken:taxid|1638770216||0_partial_1_40	MAG-4657__scaffold_NODE_6_length_190522_cov_17.402852_3|kraken:taxid|1638770216||0_partial_1	40	34745	35182	437	-1	C	K07451	5-methylcytosine-specific restriction enzyme A [EC:3.1.21.-]	NP_945113.1	NP_945113.1 HNH endonuclease [Burkholderia phage phi1026b]	FALSE	0.33	60	3.215e-10								HNH endonuclease [PF01844.26]		REFSEQ	Xu	REFSEQ HNH endonuclease; Xu	1	1	1	FALSE
MAG-4657__scaffold_NODE_6_length_190522_cov_17.402852_3|kraken:taxid|1638770216||0_partial_1_41	MAG-4657__scaffold_NODE_6_length_190522_cov_17.402852_3|kraken:taxid|1638770216||0_partial_1	41	35259	35681	422	-1	D																Protein of unknown function (DUF1492) [PF07374.14]					0	1	1	FALSE
MAG-4657__scaffold_NODE_6_length_190522_cov_17.402852_3|kraken:taxid|1638770216||0_partial_1_42	MAG-4657__scaffold_NODE_6_length_190522_cov_17.402852_3|kraken:taxid|1638770216||0_partial_1	42	35671	37032	1361	-1	D			NP_795678.1	NP_795678.1 putative helicase [Streptococcus phage 315.6]	TRUE	0.553	467	3.053e-145								SNF2-related domain [PF00176.26]; Type III restriction enzyme, res subunit [PF04851.18]		sp|P20703|UVSW_BPT4	Xh	sp|P20703|UVSW_BPT4 ATP-dependent DNA helicase uvsW; Xh	0	1	1	FALSE
MAG-4657__scaffold_NODE_6_length_190522_cov_17.402852_3|kraken:taxid|1638770216||0_partial_1_43	MAG-4657__scaffold_NODE_6_length_190522_cov_17.402852_3|kraken:taxid|1638770216||0_partial_1	43	37013	37294	281	-1	D			NP_795677.1	NP_795677.1 hypothetical protein SpyM3_1441 [Streptococcus phage 315.6]	FALSE	0.426	71	9.296e-15								VRR-NUC domain [PF08774.14]		sp|Q9T1Q4|VP44_BPAPS	Xu	sp|Q9T1Q4|VP44_BPAPS Putative nuclease p44; Xu	0	1	1	FALSE
MAG-4657__scaffold_NODE_6_length_190522_cov_17.402852_3|kraken:taxid|1638770216||0_partial_1_44	MAG-4657__scaffold_NODE_6_length_190522_cov_17.402852_3|kraken:taxid|1638770216||0_partial_1	44	37437	39692	2255	-1	D			YP_009952575.1	YP_009952575.1 DNA primase/helicase [Mycobacterium phage Amelie]	FALSE	0.303	193	3.804e-49								Family of unknown function (DUF5906) [PF19263.2]; D5 N terminal like [PF08706.14]; Primase C terminal 1 (PriCT-1) [PF08708.14]; Poxvirus D5 protein-like [PF03288.19]		sp|P10277|PRIM_BPP4	Xh;Xr	sp|P10277|PRIM_BPP4 Putative P4-specific DNA primase; XhXr	0	1	1	FALSE	V
MAG-4657__scaffold_NODE_6_length_190522_cov_17.402852_3|kraken:taxid|1638770216||0_partial_1_45	MAG-4657__scaffold_NODE_6_length_190522_cov_17.402852_3|kraken:taxid|1638770216||0_partial_1	45	39685	40125	440	-1	D																Domain of unknown function (DUF4406) [PF14359.9]					0	1	1	FALSE
MAG-4657__scaffold_NODE_6_length_190522_cov_17.402852_3|kraken:taxid|1638770216||0_partial_1_46	MAG-4657__scaffold_NODE_6_length_190522_cov_17.402852_3|kraken:taxid|1638770216||0_partial_1	46	40131	40898	767	-1	C	K07741	anti-repressor protein	YP_009126519.1	YP_009126519.1 antirepressor protein [Lactobacillus phage Ldl1]	FALSE	0.523	188	1.602e-52								Phage antirepressor protein KilAC domain [PF03374.17]; BRO family, N-terminal domain [PF02498.20]		sp|P03037|RANT_BPP22	Xu	sp|P03037|RANT_BPP22 Antirepressor protein ant; Xu	0	0	2	FALSE
MAG-4657__scaffold_NODE_6_length_190522_cov_17.402852_3|kraken:taxid|1638770216||0_partial_1_47	MAG-4657__scaffold_NODE_6_length_190522_cov_17.402852_3|kraken:taxid|1638770216||0_partial_1	47	40945	41616	671	-1	E																					0	2	2	FALSE
MAG-4657__scaffold_NODE_6_length_190522_cov_17.402852_3|kraken:taxid|1638770216||0_partial_1_48	MAG-4657__scaffold_NODE_6_length_190522_cov_17.402852_3|kraken:taxid|1638770216||0_partial_1	48	42011	42955	944	1	E																					0	2	2	FALSE
MAG-4657__scaffold_NODE_6_length_190522_cov_17.402852_3|kraken:taxid|1638770216||0_partial_1_49	MAG-4657__scaffold_NODE_6_length_190522_cov_17.402852_3|kraken:taxid|1638770216||0_partial_1	49	42977	45769	2792	1	D			YP_009329031.1	YP_009329031.1 Helicase [Cedratvirus A11]	FALSE	0.181	64	2.102e-09								AAA domain [PF13604.9]; UvrD-like helicase C-terminal domain [PF13538.9]; Viral (Superfamily 1) RNA helicase [PF01443.21]		sp|P32270|DDA_BPT4	Xh;Xr	sp|P32270|DDA_BPT4 ATP-dependent DNA helicase dda; XhXr	0	2	2	FALSE	VF
MAG-4657__scaffold_NODE_6_length_190522_cov_17.402852_3|kraken:taxid|1638770216||0_partial_1_50	MAG-4657__scaffold_NODE_6_length_190522_cov_17.402852_3|kraken:taxid|1638770216||0_partial_1	50	45792	45995	203	1	C	K07727	putative transcriptional regulator														Cro/C1-type HTH DNA-binding domain [PF13443.9]					0	1	4	FALSE	F
MAG-4657__scaffold_NODE_6_length_190522_cov_17.402852_3|kraken:taxid|1638770216||0_partial_1_51	MAG-4657__scaffold_NODE_6_length_190522_cov_17.402852_3|kraken:taxid|1638770216||0_partial_1	51	46000	46347	347	1	D																HhH-GPD superfamily base excision DNA repair protein [PF00730.28]					0	2	4	FALSE	F
MAG-4657__scaffold_NODE_6_length_190522_cov_17.402852_3|kraken:taxid|1638770216||0_partial_1_52	MAG-4657__scaffold_NODE_6_length_190522_cov_17.402852_3|kraken:taxid|1638770216||0_partial_1	52	46660	48069	1409	1	D																Type II restriction endonuclease (RE_Alw26IDE) [PF09665.13]					0	2	5	FALSE	F
Bacteria_Denitrobacterium_detoxificans_DSM_21843_scaffold00020|kraken:taxid|3225679911||full_1_1	Bacteria_Denitrobacterium_detoxificans_DSM_21843_scaffold00020|kraken:taxid|3225679911||full_1	1	9	1397	1388	-1	D																Mycoplasma protein of unknown function, DUF285 [PF03382.17]					0	1	5	FALSE	F
Bacteria_Denitrobacterium_detoxificans_DSM_21843_scaffold00020|kraken:taxid|3225679911||full_1_2	Bacteria_Denitrobacterium_detoxificans_DSM_21843_scaffold00020|kraken:taxid|3225679911||full_1	2	1401	2933	1532	-1	D			YP_009323167.1	YP_009323167.1 tail fiber protein [Synechococcus phage S-CAM7]	FALSE	0.28	110	5.311e-24								BppU N-terminal domain [PF10651.12]; Collagen triple helix repeat (20 copies) [PF01391.21]		REFSEQ	Xu	REFSEQ hypothetical protein; Xu	0	0	2	FALSE	F
Bacteria_Denitrobacterium_detoxificans_DSM_21843_scaffold00020|kraken:taxid|3225679911||full_1_3	Bacteria_Denitrobacterium_detoxificans_DSM_21843_scaffold00020|kraken:taxid|3225679911||full_1	3	2985	4205	1220	-1	D			YP_009600068.1	YP_009600068.1 tail protein [Geobacillus phage TP-84]	FALSE	0.208	76	1.478e-13								Prophage endopeptidase tail [PF06605.14]		REFSEQ	Xu	REFSEQ tail protein; Xu	0	0	1	FALSE	F
Bacteria_Denitrobacterium_detoxificans_DSM_21843_scaffold00020|kraken:taxid|3225679911||full_1_4	Bacteria_Denitrobacterium_detoxificans_DSM_21843_scaffold00020|kraken:taxid|3225679911||full_1	4	4205	4924	719	-1	E																		sp|O31977|YOMH_BACSU	Xu	sp|O31977|YOMH_BACSU SPbeta prophage-derived uncharacterized protein YomH; Xu	0	1	1	FALSE	F
Bacteria_Denitrobacterium_detoxificans_DSM_21843_scaffold00020|kraken:taxid|3225679911||full_1_5	Bacteria_Denitrobacterium_detoxificans_DSM_21843_scaffold00020|kraken:taxid|3225679911||full_1	5	4921	5070	149	-1	E																					0	2	1	FALSE	F
Bacteria_Denitrobacterium_detoxificans_DSM_21843_scaffold00020|kraken:taxid|3225679911||full_1_6	Bacteria_Denitrobacterium_detoxificans_DSM_21843_scaffold00020|kraken:taxid|3225679911||full_1	6	5067	5453	386	-1	E																					0	2	1	FALSE
Bacteria_Denitrobacterium_detoxificans_DSM_21843_scaffold00020|kraken:taxid|3225679911||full_1_7	Bacteria_Denitrobacterium_detoxificans_DSM_21843_scaffold00020|kraken:taxid|3225679911||full_1	7	5460	5786	326	-1	D																Minor capsid protein [PF10665.12]					0	2	1	FALSE	F
Bacteria_Denitrobacterium_detoxificans_DSM_21843_scaffold00020|kraken:taxid|3225679911||full_1_8	Bacteria_Denitrobacterium_detoxificans_DSM_21843_scaffold00020|kraken:taxid|3225679911||full_1	8	5786	6124	338	-1	E																					0	1	1	FALSE	F
Bacteria_Denitrobacterium_detoxificans_DSM_21843_scaffold00020|kraken:taxid|3225679911||full_1_9	Bacteria_Denitrobacterium_detoxificans_DSM_21843_scaffold00020|kraken:taxid|3225679911||full_1	9	6127	7164	1037	-1	E			YP_009807295.1	YP_009807295.1 main capsid protein [Eggerthella phage PMBT5]	FALSE	0.354	199	6.323e-55													0	0	4	FALSE	F
Bacteria_Denitrobacterium_detoxificans_DSM_21843_scaffold00020|kraken:taxid|3225679911||full_1_10	Bacteria_Denitrobacterium_detoxificans_DSM_21843_scaffold00020|kraken:taxid|3225679911||full_1	10	7168	7746	578	-1	E																					0	2	4	FALSE	F
Bacteria_Denitrobacterium_detoxificans_DSM_21843_scaffold00020|kraken:taxid|3225679911||full_1_11	Bacteria_Denitrobacterium_detoxificans_DSM_21843_scaffold00020|kraken:taxid|3225679911||full_1	11	7916	9835	1919	-1	C	K18220	ribosomal protection tetracycline resistance protein	YP_009238667.1	YP_009238667.1 putative translation elongation factor 1-alpha [Brazilian marseillevirus]	FALSE	0.291	72	6.35e-12								Elongation factor Tu GTP binding domain [PF00009.30]; Elongation factor G, domain IV [PF03764.21]; Elongation Factor G, domain III [PF14492.9]; Elongation factor G C-terminus [PF00679.27]					0	2	4	FALSE	F
Bacteria_Denitrobacterium_detoxificans_DSM_21843_scaffold00020|kraken:taxid|3225679911||full_1_12	Bacteria_Denitrobacterium_detoxificans_DSM_21843_scaffold00020|kraken:taxid|3225679911||full_1	12	10434	10577	143	1	E																					0	2	5	FALSE	F
